# RAMEN Unveils Clinical Variable Networks for COVID-19 Severity and Long COVID Using Absorbing Random Walks and Genetic Algorithms

**DOI:** 10.1101/2023.01.24.525413

**Authors:** Yiwei Xiong, Jingtao Wang, Xiaoxiao Shang, Tingting Chen, Douglas D. Fraser, Gregory Fonseca, Simon Rousseau, Jun Ding

## Abstract

The COVID-19 pandemic has significantly altered global socioeconomic structures and individual lives. Understanding the disease mechanisms and facilitating diagnosis requires comprehending the complex interplay among clinical factors like demographics, symptoms, comorbidities, treatments, lab results, complications, and other metrics, and their relation to outcomes such as disease severity and long term outcomes (*e*.*g*., post-COVID-19 condition/long COVID). Conventional correlational methods struggle with indirect and directional connections among these factors, while standard graphical methods like Bayesian networks are computationally demanding for extensive clinical variables. In response, we introduced RAMEN, a methodology that integrates Genetic Algorithms with random walks for efficient Bayesian network inference, designed to map the intricate relationships among clinical variables. Applying RAMEN to the Biobanque québécoise de la COVID-19 (BQC19) dataset, we identified critical markers for long COVID and varying disease severity. The Bayesian Network, corroborated by existing literature and supported through multi-omics analyses, highlights significant clinical variables linked to COVID-19 outcomes. RAMEN’s ability to accurately map these connections contributes substantially to developing early and effective diagnostics for severe COVID-19 and long COVID.
