## Supplementary Table S1 for "RAMEN Unveils Clinical Variable Networks for COVID-19 Severity and Long COVID Using Absorbing Random Walks and Genetic Algorithms"

### Sheet: var_ref.csv
	abbreviation	name
0	ACE Inh	ACE inhibitor or Angiotensin Receptor Blocker?
1	SEV	If a screening test for SARS-CoV-2 by PCR was performed, what is the most severe severity level (according to WHO) achieved?
2	ALT H	ALT (HIGHEST value)
3	Cor Ang	Coronary angiography (Cardiac catheterization)?
4	ALT	ALT:
5	APTT	APTT (activated partial thromboplastin time):
6	Mening	Meningitis or encephalitis?
7	AVPU Sc	AVPU Scale:
8	Temp.1	Temperature:.1
9	T Ribav	Treatments administered: (choice=Ribavirin)
10	Ab Pain	Abdominal pain ?
11	Haemogl L	Haemoglobin (LOWEST value)
12	Aphasia	Trouble speaking (Aphasia / Dysphasia) ?
13	Ab Pain.1	Abdominal pain ?.1
14	ARDS	Acute Respiratory Distress Syndrome (ARDS)?
15	Psych Dis	Psychiatric disease?
16	Kidney Inj	Acute kidney injury?
17	Base. Creat	Baseline creatinine:
18	Card Arr	Cardiac arrest?
19	Dizzy	Dizziness ?
20	Adj Tpy Hos	Adjunctive therapy during hospitalization
21	Breathless:	Breathlessness:
22	T Kaletra	Treatments administered: (choice=Lopinavir/Ritonavir (Kaletra))
23	Age	Age au recrutement:
24	V RSV	If yes, specify virus: (choice=RSV)
25	Albumin L	Albumin (LOWEST value)
26	Albumin	Albumin:
27	Anxiety/D.	Anxiety and depression:
28	Vital Dis	Vital status at discharge:
29	Art. Hyper.	Arterial Hypertension ?
30	Asympt.	Asymptomatic?
31	Immunosupr	Immunosupressed state?
32	Obesity	Obesity ?
33	Coll SpO2	At the time of collection, SpO2 on oxygen:
34	APTT H	APTT (activated partial thromboplastin time) (HIGHEST value)
35	Dif Stairs	How much difficulty do you have climbing a flight of 10 stairs?
36	Rec O	At the time of collection, is the participant receiving oxygen ?
37	Hos Dur	Duration of hospitalization:
38	BMI	BMI:
39	Bacterem	Bacteremia?
40	Tot WBC H	Total WBC count (HIGHEST value)
41	Bact Pneum	Bacterial pneumonia?
42	New Atr Fibr	New atrial fibrillation or flutter (AF)?
43	Baso R H	Basophil (relative value) (HIGHEST value)
44	T Stem Cs	Treatments administered: (choice=Stem cells)
45	Baso R	Basophil (relative value):
46	Baso u	Basophil (x 10^9/L):
47	Ele Cig	Electronic cigarettes?
48	FiO2->SPO2	FiO2 (associated with the previous SpO2):
49	HGO/Ins	HGO or insulin?
50	Bronch	Bronchiolitis?
51	Ear P.1	Ear pain ?.1
52	CRP	C-reactive protein (CRP):
53	CRP H	C-reactive protein (CRP) (HIGHEST value)
54	COPD	COPD (emphysema, chronic bronchitis) ?
55	K+ H	Potassium K+ (HIGHEST value)
56	Smoke	Smoking status:
57	Chest P	Chest pain ?
58	Adj Tpy	Did or does the patient receive adjunctive therapy?
59	Chr Card Dis	Other chronic cardiac disease ?
60	Sore Throat.1	Sore throat ?.1
61	Tot Bili	Total Bilirubin:
62	Chr Hema Dis	Chronic hematologic disease ?
63	Glucose H	Glucose (HIGHEST value)
64	Edema.1	Leg swelling (Edema) ?.1
65	Urea	Urea:
66	Chr Kidn Dis	Chronic kidney disease ?
67	Confusion	Confusion / altered mental status ?
68	Inv Mech Vent	If yes (check all that apply): (choice=Invasive support with mechanical ventilation)
69	V Rhinov/Enterov	If yes, specify virus: (choice=Rhinovirus/enterovirus)
70	T Sys Cortic	Treatments administered: (choice=Systematic corticosteroid)
71	Confusion.1	Confusion / altered mental status ?.1
72	Cor Art Dis	Coronary artery disease ?
73	HFNC	If yes: (choice=High-flow nasal cannula (HFNC))
74	D Amphet	Please specify drugs used. (choice=Amphetamines)
75	Cough.1	Cough ?.1
76	Trach Hos	If yes (check all that apply): (choice=Tracheostomy)
77	COP	Cryptogenic organizing pneumonia (COP)?
78	Pos Bact	Positive bacterial culture documented during hospitalization?
79	D-Dimer H	D-Dimer (HIGHEST value)
80	Diarrhea.1	Diarrhea ?.1
81	D-Dimer	D-Dimer:
82	Decomp Heart F	Decompensated heart failure?
83	Headache.1	Headache ?.1
84	Arr SpO2->O	On arrival, SpO2 on oxygen:
85	T Interf Alpha	Treatments administered: (choice=Interferon alpha)
86	DVT	Deep vein thrombosis (DVT)?
87	Oth Adj Tpy Hos	If yes (check all that apply): (choice=Other(s), specify)
88	Pregn	Patient pregnant?
89	Dementia	Dementia ?
90	Diastolic BP	Diastolic BP:
91	Diastolic BP.1	Diastolic BP:.1
92	T Interf Beta	Treatments administered: (choice=Interferon beta)
93	Rec Vent Sup?	Did or does the patient receive ventilatory support?
94	Myalgia	Muscle aches (Myalgia) ?
95	Pain	Pain and discomfort:
96	Disp	Disposition:
97	Malign Neop	Malignant neoplasm ?
98	Na+	Sodium Na+:
99	Dizzy.1	Dizziness ?.1
100	Pers Symp Cov	Does the participant report persistent symptoms related to SARS-CoV-2 infection?
101	T Colchicine	Treatments administered: (choice=Colchicine)
102	Oth Comorb	Does the patient have other comorbidities?
103	Oth Adj Tpy	If yes: (choice=Other(s), (specify))
104	Drugs	Drugs?
105	Atr Fibr	Atrial fibrillation or flutter ?
106	Prone Pos	If yes: (choice=Prone positioning)
107	Ear Pain	Ear pain ?
108	Health Work	Is the participant employed as a Healthcare Worker?
109	Neutrop R	Neutrophils (relative value):
110	Seizure	Seizure ?
111	Headache	Headache ?
112	Prone Pos Hos	If yes (check all that apply): (choice=Prone positioning)
113	Emerg Vis Only	Emergency visit only?
114	Vasopr/Inotr Sup	If yes: (choice=Vasopressor/inotropic support)
115	Endocard	Endocarditis?
116	Eosinop R	Eosinophil (relative value)
117	Eosinop R H	Eosinophil (relative value) (HIGHEST value)
118	Eosinop u	Eosinophil (x 10^9/L):
119	Dr Cocaine	Please specify drugs used. (choice=Cocaine)
120	Extrem Weak.1	Extremity weakness or numbness ?.1
121	T Other	Treatments administered: (choice=Other COVID-19 treatments (specify))
122	Fatigue	Fatigue ?
123	GCS L	Glasgow Coma Scale (GCS) - lowest value:
124	Fever.1	Fever (?38.0 Celcius) ?.1
125	V Metapneumovs	If yes, specify virus: (choice=Metapneumovirus)
126	Cough	Cough ?
127	Resp Rate BP.1	Respiratory rate (associated with BP above):.1
128	Gastroint Haem	Gastrointestinal haemorrhage?
129	Liv Dysf	Liver dysfunction?
130	Platelets	Platelets:
131	T Oth Antib	Treatments administered: (choice=Other antibiotic (specify))
132	Glucose	Glucose:
133	Na+ H	Sodium Na+ (HIGHEST value)
134	HIV/AIDS	HIV or AIDS ?
135	Fall Past Y	How many times have you fallen in the past year?
136	Haemoglob	Haemoglobin :
137	Pancreat	Pancreatitis?
138	New/Worse Dis	Has the participant had any new disease and/or worsening and/or deterioration of a pre-existing disease?
139	STEMI	ST-elevation myocardial infarction (STEMI)?
140	NSTEMI	Non-ST-elevation myocardial infarction (NSTEMI)?
141	Drug Oth	Please specify drugs used. (choice=Other)
142	Heart Fail	Heart failure ?
143	Pericard	Pericarditis?
144	Heart Rate BP	Heart rate (associated with BP above):
145	T Neuram Inhib	Treatments administered: (choice=Neuraminidase inhibitor)
146	Heart Rate, BP.1	Heart rate (associated with BP above):.1
147	LDH	LDH:
148	Living With	Living with?
149	Rhabdom	Rhabdomyolysis or myositis?
150	Height	Height in m:
151	Creatinine	Creatinine:
152	Hemoptysis/B	Hemoptysis / Bloody sputum ?
153	Hemoptysis/B.1	Hemoptysis / Bloody sputum ?.1
154	Dif Walk	How much difficulty do you have walking across a room?
155	Seiz	Seizure?
156	Dif Lift	How much difficulty do you have lifting or carrying 10 lbs?
157	Taste/Smell.1	Loss of taste / lost of smell ?.1
158	Dif Chair->Bed	How much difficulty do you have transferring from a chair to a bed?
159	Lymph R L	Lymphocyte (relative value) (LOWEST value)
160	Rhin.1	Runny nose (Rhinorrhea) ?.1
161	Myocard	Myocarditis?
162	Cur Func	How would you rate your current level of functioning? See options above.
163	Hyperglyc	Hyperglycemia?
164	Hypoglyc	Hypoglycemia?
165	INR	International Normalized Ratio (INR):
166	ICU Adm	ICU admission?
167	Arr Rec O	On arrival, is the participant receiving oxygen ?
168	Urea H	Urea (HIGHEST value)
169	ECMO	If yes (check all that apply): (choice=Extracorporeal membrane oxygenation (ECMO))
170	HFOV	If yes (check all that apply): (choice=High-frequency oscillatory ventilation (HFOV))
171	iNO	If yes (check all that apply): (choice=Inhaled nitric oxide (iNO))
172	HFNC	If yes (check all that apply): (choice=Non-invasive support via High-flow nasal cannula (HFNC))
173	Conjunct.1	Red eye (Conjunctivitis) ?.1
174	Neurom Bs Hos	If yes (check all that apply): (choice=Neuromuscular blocking agents)
175	INR H	International Normalized Ratio (INR) (HIGHEST value)
176	Non-I C/M Hos	If yes (check all that apply): (choice=Non-invasive cannula/mask support)
177	iNO	If yes: (choice=Inhaled nitric oxide (iNO))
178	Seiz.1	Seizure ?.1
179	CPAP/BPAP Hos	If yes (check all that apply): (choice=Non-invasive ventilation CPAP/BPAP)
180	V Inf	If yes, specify virus: (choice=Influenza)
181	Oth Chron Neuro D	Other chronic neurological disorder (other than stroke/TIA) ?
182	Platelet L	Platelet (LOWEST value)
183	Pos Viral Hos	Positive viral infection documented during hospitalization:
184	PCT	Procalcitonin (PCT):
185	Sexe	Sexe:
186	Vasopr/Inotr Sup Hos	If yes (check all that apply): (choice=Vasopressor/inotropic support)
187	Liv Dis	Liver disease ?
188	V Adenov	If yes, specify virus: (choice=Adenovirus)
189	Tot WBC C	Total WBC count:
190	V Oth	If yes, specify virus: (choice=Other, specify)
191	V Parainfl	If yes, specify virus: (choice=Parainfluenza)
192	Vent Sup	Ventilatory support:
193	Pneumoth	Pneumothorax?
194	Pulm Hyper	Pulmonary hypertension ?
195	T Antifung	Treatments administered: (choice=Antifungal)
196	Dial or Hemof	If yes: (choice=Dialysis or hemofiltration)
197	Myalgia.1	Muscle aches (Myalgia) ?.1
198	ECMO	If yes: (choice=Extracorporeal membrane oxygenation (ECMO))
199	Oth Immunos med	Other immunosuppressive medications?
200	LDH H	LDH (HIGHEST value)
201	Aph/Dysph.1	Trouble speaking (Aphasia / Dysphasia) ?.1
202	Vir pneum	Viral pneumonia/pneumonitis?
203	Inv-Mech Vent	If yes: (choice=Invasive with mechanical ventilation)
204	CPAP/BPAP	If yes: (choice=Non-invasive ventilation CPAP/BPAP)
205	T Kevzara	Treatments administered: (choice=Sarilumab (Kevzara))
206	T Remdes	Treatments administered: (choice=Remdesivir)
207	O Tpy A/M	If yes: (choice=Oxygen therapy with cannula/mask)
208	Trach	If yes: (choice=Tracheostomy)
209	Diabetes	Diabetes ?
210	Neurom Bs	If yes: (choice=Neuromuscular blocking agents)
211	Neutrop R H	Neutrophil (relative value) (HIGHEST value)
212	Pr Stroke	Prior stroke ?
213	Sys Cortic	Systemic corticosteroid?
214	Arthralgia	Joint pain (Arthralgia) ?
215	Arthralgia.1	Joint pain (Arthralgia) ?.1
216	Edema	Leg swelling (Edema) ?
217	Syst BP	Systolic BP:
218	Care(Final)	Level of care (final):
219	Blood Transf Hos	If yes (check all that apply): (choice=Blood transfusion)
220	Living Where	Living where?
221	K+	Potassium K+:
222	Loss of Appetite	Loss of appetite ?
223	Taste/Smell	Loss of taste / lost of smell ?
224	Wheeze/Strid.1	Wheezing or stridor ?.1
225	Lymph R	Lymphocyte (relative value):
226	Lymph u	Lymphocyte (x 10^9/L):
227	Rheumat Dis	Rheumatologic disease ?
228	Malnutr	Malnutrition ?
229	Oth Chr Lung Dis	Other chronic lung disease ?
230	Mobil	Mobility
231	Monoc R H	Monocyte (relative valeur) (HIGHEST value)
232	O2 Sat Room.1	O2 saturation at room air :.1
233	Monoc R	Monocyte (relative value):
234	Pr TIA	Prior transient ischemic attack (TIA) ?
235	Monoc u	Monocyte (x 10^9/L):
236	T IVIG	Treatments administered: (choice=IVIG)
237	Nausea	Nausea / vomiting ?
238	Sex Birth	Sex at birth:
239	Temp	Temperature:
240	Blood Transf	If yes: (choice=Blood transfusion)
241	Oth Comp C	Number of other complications:
242	O2 Sat Room	O2 saturation at room air :
243	T Plasma	Treatments administered: (choice=Plasma)
244	Oth Card Arrh	Other cardiac arrhythmia?
245	Pleural Eff	Pleural effusion?
246	Dyspnea.1	Shortness of breath (Dyspnea) ?.1
247	Extrem Weak	Extremity weakness or numbness ?
248	DIC	Disseminated intravascular coagulation (DIC)?
249	Sore Throat	Sore throat ?
250	TIA	TIA?
251	Self-care	Self-care
252	H-freq Osc Vent.	If yes: (choice=High-frequency oscillatory ventilation)
253	T Anakinra	Treatments administered: (choice=Kineret (Anakinra))
254	Dr Cannabis	Please specify drugs used. (choice=Cannabis)
255	Dr Opiods	Please specify drugs used. (choice=Opiods)
256	T Strom	Treatments administered: (choice=Ivermectin (Stromectol))
257	Coll FiO2	At the time of collection, FiO2:
258	VT/VF	Ventricular tachycardia or fibrillation (VT/VF)?
259	O Tpy	Oxygen therapy
260	T Oth Immunomod	Treatments administered: (choice=Other immunomodulator (specify))
261	Usual Activ	Usual activities, including work, study, housework, family or leisure activities:
262	Resp Rate BP	Respiratory rate (associated with BP above):
263	T Plaquen	Treatments administered: (choice=Hydroxychloroquine (Plaquenil))
264	Rhinorrhea	Runny nose (Rhinorrhea) ?
265	Dial or Hemof Hos	If yes (check all that apply): (choice=Dialysis or hemofiltration)
266	Syst BP.1	Systolic BP:.1
267	Tot Bili H	Total bilirubin (HIGHEST value)
268	Nausea.1	Nausea / vomiting ?.1
269	Weight	Weight in kg:
270	Self-care->Disc	Ability to self-care at discharge versus pre-COVID:
271	SpO2 L->H Sup	SpO2 (the lowest associated with the highest support):
272	Skin Rash	Skin rash ?
273	Creatinine H	Creatinine (HIGHEST value)
274	Oth Comorb C	Number of other comorbidities:
275	T Oth Antiv	Treatments administered: (choice=Other antiviral (specify))
276	Stroke	Stroke?
277	Neutrop u	Neutrophil (x 10^9/L):
278	Wheeze/Strid	Wheezing or stridor ?
279	Vital	Vital status:
280	Anemia	Anemia?
281	Fever	Fever (?38.0 Celcius) ?
282	T Actemra	Treatments administered: (choice=Tocilizumab (Actemra))
283	Conjunct	Red eye (Conjunctivitis) ?
284	Asthma	Asthma ?
285	T Zithromax	Treatments administered: (choice=Azithromycin (Zithromax))
286	Colchicine?	Colchicine?
287	Long Covid	Long Covid
288	Age	Age au recrutement
289	Dialysis	Dialysis ?
290	Pr Myoc Inf	Prior myocardial infarction ?
291	Comorb C	Number of comorbidities:
292	Diarrhea	Diarrhea ?
293	Dyspnea	Shortness of breath (Dyspnea) ?
294	Malign Neop Meta	Malignant neoplasm - metastatic?
295	Malign Neop Treat	Malignant neoplasm - actively receiving treatment?
296	Microb Work	Is the participant employed in a Microbiology Laboratory?
297	Anticoag	Anticoagulants?
298	Sev COPD	Severity of COPD:
299	Sex	Sex at birth
300	PE	Pulmonary embolism (PE)?
301	Vac	Vaccinated
